# Multi-omics integration analysis identifies novel genes for alcoholism with potential link to neurodegenerative diseases

**DOI:** 10.1101/2020.10.15.341750

**Authors:** Manav Kapoor, Michael Chao, Emma C. Johnson, Gloriia Novikova, Dongbing Lai, Jacquelyn Meyers, Jessica Schulman, John I Nurnberger, Bernice Porjesz, Yunlong Liu, COGA collaborators, Tatiana Foroud, Howard J. Edenberg, Edoardo Marcora, Arpana Agrawal, Alison Goate

## Abstract

**Significance:** Identification of causal variants and genes underlying genome-wide association study (GWAS) loci is essential to understanding the biology of alcohol use disorder (AUD).

**Methods:** Integration of “multi-omics” data is often necessary to nominate candidate causal variants and genes and prioritize them for follow up studies. Here, we used Mendelian randomization to integrate AUD and drinks per week (DPW) GWAS summary statistics with the gene expression and methylation quantitative trait loci (eQTLs and mQTLs) in the largest brain and myeloid datasets. We also used AUD-related single cell epigenetic data to nominate candidate causal variants and genes associated with DPW and AUD.

**Results:** Our multi-omics integration analyses prioritized unique as well as shared genes and pathways among AUD and DPW. The GWAS variants associated with both AUD and DPW showed significant enrichment in the promoter regions of fetal and adult brains. The integration of GWAS SNPs with mQTLs from fetal brain prioritized variants on chromosome 11 in both AUD and DPW GWASs. The co-localized variants were found to be overlapping with promoter marks for *SPI1,* specifically in human microglia, the myeloid cells of the brain. The co-localized SNPs were also strongly associated with *SPI1* mRNA expression in myeloid cells from peripheral blood. The prioritized variant at this locus is predicted to alter the binding site for a transcription factor, RXRA, a key player in the regulation of myeloid cell function. Our analysis also identified *MAPT* as a candidate causal gene specifically associated with DPW. mRNA expression of *MAPT* was also correlated with daily amounts of alcohol intake in post-mortem brains (frontal cortex) from alcoholics and controls (N = 92). Results may be queried and visualized in an online public resource of these integrative analysis (https://lcad.shinyapps.io/alc_multiomics/). These results highlight overlap between causal genes for neurodegenerative diseases, alcohol use disorder and alcohol consumption.

**In conclusion:** integrating GWAS summary statistics with multi-omics datasets from multiple sources identified biological similarities and differences between typical alcohol intake and disordered drinking highlighting molecular heterogeneity that might inform future targeted functional and cross-species studies. Interestingly, overlap was also observed with causal genes for neurodegenerative diseases.
