## Supplementary table 1 for "Multi-omics integration analysis identifies novel genes for alcoholism with potential link to neurodegenerative diseases"

### Sheet: Sheet1
Table 1: Brain eQTL and mQTL datasets used for SMR analysis
Study	Brain Region	Data type	N	Data
Kapoor (unpublished)	Frontal Cortex	eQTL	1920	COGA-INIA + ROSMAP + PsychEncode
Qi et al, (2018)	Frontal Cortex	mQTL	994	Jaffe et al (2016) + ROSMAP
O'Brien et al (2018)	Fetal brain	eQTL	120	Brien et al
Hannon et al (2016)	Fetal brain	mQTL	166	Hannon et al
